# Global inflammatory response in *in vitro* organ cultured testes using single-cell RNA-sequencing

**DOI:** 10.1101/2021.12.01.470873

**Authors:** Takahiro Suzuki, Takeru Abe, Mika Ikegaya, Kaori Suzuki, Haruka Yabukami, Takuya Sato, Mitsuru Komeya, Takehiko Ogawa

**Affiliations:** RIKEN Center for Integrated Medical Science (IMS), RIKEN Yokohama Campus, 1-7-22 Suehiro-cho, Tsurumi-ku, Yokohama City, Kanagawa 230-0045, Japan; Graduate School of Medical Life Science, Yokohama City University, 1-7-29 Suehiro-cho, Tsurumi-ku, Yokohama City, Kanagawa 230-0045, Japan; Graduate School of Medicine, Yokohama City University, 22-2 Seto, Kanazawa-ku, Yokohama City, Kanagawa 236-0027, Japan

**Author notes:** Co-correspondence.

## Abstract

*In vitro* functional sperm production is important for understanding spermatogenesis and for the treatment of male infertility. Here, we describe similarities and differences between testis tissues *in vivo* and *in vitro* and clarify abnormalities in the early stage of *in vitro* spermatogenesis at single-cell resolution. While *in vitro* spermatogenesis progressed similarly to *in vivo* spermatogenesis until the early pachytene spermatocyte stage, a noticeable acute inflammatory response occurred in immune cells and non-immune testicular somatic cells immediately after cultivation. Inhibitor treatment revealed that NLRP3 inflammasome signaling is key to the inflammation. We observed damaged/dead germ cell accumulation in cultured testis, which may be due to dysfunctional phagocytosis by Sertoli cells. Our data revealed abnormal testicular milieu of *in vitro* cultured testes caused by tissue-wide sterile inflammation, in which the danger-associated molecular pattern-NLRP3 inflammasome axis may be a key element.
