## Supplementary Table 4 for "Global inflammatory response in *in vitro* organ cultured testes using single-cell RNA-sequencing"

### Sheet: 2-days culture vs 9 dpp nega
gene	p_val	avg_log2FC	pct.1	pct.2	p_val_adj	cluster
Olfr655	5.2355e-34	-0.629385	0.924	0.695	1.62578e-29	0
Hbb-bs	1.06363e-32	-1.04508	0.967	0.792	3.3029e-28	1
Olfr655	1.04807e-13	-0.683742	0.838	0.59	3.25458e-09	1
Hbb-bs	4.75894e-42	-0.791602	0.96	0.732	1.47779e-37	2
Hba-a1	1.43503e-32	-0.69222	0.865	0.61	4.45619e-28	2
Cnn1	2.21547e-23	-0.555346	0.999	0.983	6.8797e-19	4
Cyp26b1	2.62638e-18	-0.565601	1	1	8.1557e-14	4
Gm13075	6.7587e-27	-0.524859	0.991	0.746	2.09878e-22	5
Gm16222	4.77122e-10	-0.544941	0.912	0.572	1.48161e-05	5
Car4	1.6395e-10	-0.655245	0.789	1	5.09114e-06	8
Cenpl	7.03016e-08	-0.522082	0.211	1	0.00218308	8
Ccl22	9.70636e-08	2.47153	0.067	0.125	0.00301412	9
Ccr8	2.04571e-07	0.554769	0.067	0.188	0.00635256	9

### Sheet: 2-days culture vs 9 dpp posi
gene	p_val	avg_log2FC	pct.1	pct.2	p_val_adj	cluster
Hbb-bs	4.75339e-115	1.55802	0.953	0.703	1.47607e-110	0
Hba-a1	8.5471e-41	1.26141	0.903	0.632	2.65413e-36	0
mt-Nd5	1.09552e-09	0.503079	0.893	0.949	3.40191e-05	0
Spp1	1.11637e-08	1.1557	0.605	0.487	0.000346666	0
Spp1	4.9023e-17	0.770581	0.278	0.256	1.52231e-12	1
Igfbp7	6.33699e-16	0.56067	0.306	0.412	1.96783e-11	1
Tmsb4x	3.01861e-14	0.504239	0.904	0.763	9.37369e-10	1
Ccl5	3.01279e-85	0.879759	0.183	0.022	9.35563e-81	2
Cxcl10	2.9956e-57	0.549776	0.311	0.564	9.30224e-53	2
Lcn2	1.11131e-54	0.580394	0.322	0.486	3.45097e-50	2
Saa3	1.08698e-40	1.53888	0.659	0.354	3.37539e-36	2
Spp1	6.46613e-39	1.13642	0.375	0.555	2.00793e-34	2
Cxcl14	2.70253e-35	0.573483	0.374	0.702	8.39217e-31	2
Ccl7	2.54388e-30	0.580648	0.332	0.322	7.89951e-26	2
Cxcl5	4.16666e-24	0.658444	0.368	0.457	1.29387e-19	2
Tagln2	2.6369e-17	0.508742	0.886	0.918	8.18836e-13	2
Hp	5.2052e-10	1.48542	0.422	0.398	1.61637e-05	2
Dcn	7.3319e-68	0.567853	0.27	0.557	2.27677e-63	3
Cxcl1	2.26985e-65	0.59608	0.29	0.636	7.04858e-61	3
Hba-a1	1.37965e-59	2.50875	0.972	0.537	4.28423e-55	3
Emp3	9.8664e-45	0.500431	0.311	0.53	3.06381e-40	3
Hbb-bs	2.03167e-39	2.32656	0.999	0.866	6.30896e-35	3
Lcn2	2.70185e-37	0.510321	0.356	0.593	8.39004e-33	3
Timp1	1.17307e-27	0.51589	0.376	0.535	3.64273e-23	3
Cebpd	8.90962e-27	0.63131	0.373	0.578	2.7667e-22	3
Rpgrip1	1.90029e-25	0.513205	0.528	0.716	5.90097e-21	3
Abhd2	8.79801e-20	0.557832	0.358	0.468	2.73205e-15	3
Sema4b	2.51725e-17	0.549779	0.435	0.649	7.81682e-13	3
Lgr4	1.64201e-13	0.515297	0.439	0.6	5.09894e-09	3
Igfbp7	4.11993e-10	0.729698	0.448	0.772	1.27936e-05	3
C1s1	1.03985e-09	0.620729	0.428	0.458	3.22904e-05	3
Tubb5	2.84294e-09	0.518171	0.999	0.996	8.82817e-05	3
Rpl10	2.07986e-08	0.597726	0.931	0.982	0.00064586	3
Lbh	4.02354e-08	0.511906	0.365	0.377	0.00124943	3
Ifitm3	4.43817e-08	0.826581	0.443	0.726	0.00137818	3
Prmt1	9.68842e-08	0.512233	0.986	0.939	0.00300854	3
Hnrnpk	1.59511e-07	0.535287	0.987	0.99	0.0049533	3
Saa3	6.43033e-39	2.03069	0.671	0.102	1.99681e-34	4
Spp1	3.54291e-37	1.36395	0.304	0.15	1.10018e-32	4
Irf7	1.96387e-32	0.558981	0.356	0.745	6.0984e-28	4
Gsta3	1.19521e-31	0.534504	0.343	0.546	3.71149e-27	4
Plac8	1.24014e-31	0.761058	0.764	0.969	3.85101e-27	4
Cxcl1	1.37287e-31	0.664036	0.301	0.414	4.26318e-27	4
Hp	7.32547e-29	1.34244	0.329	0.283	2.27478e-24	4
Ccl2	1.57559e-25	1.28291	0.356	0.523	4.89269e-21	4
Lcn2	8.61707e-18	0.773792	0.352	0.338	2.67586e-13	4
Ly6a	1.8155e-16	0.798006	0.384	0.424	5.63767e-12	4
Tgfbi	9.09181e-13	0.679504	0.567	0.883	2.82328e-08	4
Gpx3	2.5966e-12	0.621663	0.33	0.358	8.06322e-08	4
C3	2.84935e-12	0.652708	0.38	0.474	8.8481e-08	4
Gadd45b	3.94604e-11	0.588027	0.508	0.844	1.22536e-06	4
Ier3	1.02989e-09	0.50727	0.456	0.673	3.19812e-05	4
Vcam1	1.73635e-08	0.743799	0.622	0.713	0.00053919	4
Serpina3g	4.10409e-08	0.668303	0.408	0.504	0.00127444	4
Ifi27l2a	2.92834e-07	0.555962	0.476	0.785	0.00909338	4
Crabp1	4.31757e-10	0.604243	0.921	0.836	1.34073e-05	5
Cxcl2	1.48189e-12	0.870062	0.14	0	4.60171e-08	7
Twist2	9.25643e-12	0.692189	1	1	2.8744e-07	7
Hbb-bt	1.1782e-10	0.723429	0.807	0.07	3.65866e-06	7
Ly6a	3.04963e-10	0.926822	0.158	0.614	9.47e-06	7
Hoxb2	1.11358e-09	0.543317	0.93	0.474	3.458e-05	7
Cyp11a1	6.08065e-09	0.532214	0.316	1	0.000188822	7
Cxcl5	9.08375e-08	0.950448	0.193	0	0.00282078	7
Gm12840	9.97673e-08	0.916932	0.211	0.667	0.00309807	7
Nts	3.09675e-07	1.4089	0.211	0.018	0.00961634	7
Atp1b2	6.31268e-11	0.611514	1	1	1.96028e-06	8
Ankrd31	8.02913e-11	0.597813	0.974	0	2.49329e-06	8
Syngr1	9.6083e-11	0.520789	0.974	1	2.98366e-06	8
Espn	1.04028e-09	0.590331	0.882	0.05	3.23039e-05	8
Tex19.1	2.1697e-08	0.898689	1	1	0.000673757	8
Mael	3.28133e-08	1.32698	1	0.95	0.00101895	8
Crabp1	6.35755e-08	0.680957	1	1	0.00197421	8
Inca1	6.35755e-08	0.627784	0.395	1	0.00197421	8
Sall4	1.71344e-07	0.589527	0.816	0.05	0.00532076	8
Hormad1	1.79903e-07	0.580302	0.605	1	0.00558653	8
Pcm1	2.64946e-07	1.11876	1	1	0.00822735	8
Tubb3	2.64946e-07	0.764177	1	1	0.00822735	8
Nxf2	2.77982e-07	0.635294	0.961	0.6	0.00863218	8
Ccl22	9.70636e-08	2.47153	0.067	0.125	0.00301412	9
Ccr8	2.04571e-07	0.554769	0.067	0.188	0.00635256	9

### Sheet: 7-days culture vs 14 dpp nega
gene	p_val	avg_log2FC	pct.1	pct.2	p_val_adj	cluster
Hbb-bs	0	-0.904251	0.999	0.109	0	0
Hba-a1	0	-0.620733	0.889	0.052	0	0
Olfr655	2.58772e-159	-0.863558	0.991	0.231	8.03564e-155	0
Lepr	6.90255e-125	-0.529528	0.977	0.246	2.14345e-120	0
Ptcra	1.2521e-99	-0.596621	0.995	0.29	3.88813e-95	0
Gm13075	1.63286e-54	-0.645709	0.994	0.381	5.07051e-50	0
Hbb-bs	0	-1.66232	0.98	0.055	0	1
Hba-a1	0	-1.46417	0.819	0.023	0	1
Hbb-bt	5.28709e-271	-0.548102	0.638	0.011	1.6418e-266	1
Hba-a2	6.3242e-218	-0.571449	0.543	0.012	1.96385e-213	1
Gm45184	1.47048e-154	-0.51169	0.855	0.098	4.56628e-150	1
Stra8	1.13871e-33	-0.738684	0.771	0.74	3.53604e-29	1
Lrrc42	5.80162e-20	-0.516305	0.942	0.81	1.80158e-15	1
Tpgs2	1.16002e-19	-0.503872	0.858	0.746	3.60222e-15	1
Esco2	7.67521e-19	-0.555826	0.82	0.688	2.38338e-14	1
Rad51	3.17809e-18	-0.542059	0.727	0.56	9.86891e-14	1
Mlf1	1.6368e-11	-0.517696	0.88	0.685	5.08276e-07	1
Cst12	2.95281e-66	-0.720933	0.994	0.249	9.16937e-62	2
Hsd3b6	2.59271e-62	-1.05363	0.69	0.136	8.05115e-58	2
Ren1	1.94337e-44	-1.04123	0.793	0.23	6.03474e-40	2
Star	4.07004e-32	-0.631377	0.867	0.26	1.26387e-27	2
Cyp11a1	2.10404e-26	-0.536975	0.734	0.223	6.53367e-22	2
Igfbp2	2.8584e-24	-0.568138	0.941	0.332	8.87618e-20	2
Insl3	1.09946e-19	-0.528514	0.696	0.278	3.41416e-15	2
Hsd3b1	1.45292e-15	-0.939149	0.547	0.197	4.51177e-11	2
Ass1	2.01184e-15	-0.67622	0.617	0.518	6.24737e-11	2
Clu	1.19339e-14	-0.709046	0.985	0.421	3.70584e-10	2
Fdx1	1.31641e-11	-0.564089	0.728	0.607	4.08785e-07	2
Cd24a	2.30009e-11	-0.568693	0.979	0.422	7.14246e-07	2
Dnajc15	7.80314e-10	-0.55298	0.617	0.421	2.42311e-05	2
Mgarp	1.99854e-09	-0.765055	0.988	0.453	6.20606e-05	2
Hba-a1	4.16676e-263	-0.765579	0.944	0.038	1.29391e-258	3
Hbb-bs	2.90799e-191	-0.882081	1	0.11	9.03017e-187	3
Sycp2	4.35821e-28	-0.731134	0.981	0.345	1.35336e-23	3
Gm364	2.6018e-23	-0.553096	0.896	0.297	8.07938e-19	3
Syce3	9.03408e-20	-0.661915	0.995	0.397	2.80535e-15	3
Fmr1nb	8.44397e-19	-0.531484	0.932	0.349	2.6221e-14	3
Dpep3	1.10207e-17	-0.554992	0.897	0.321	3.42225e-13	3
Tex15	1.5766e-15	-0.617148	0.852	0.297	4.89582e-11	3
Prss50	2.64594e-15	-0.863087	0.917	0.351	8.21643e-11	3
Tex12	2.71564e-15	-0.563511	0.918	0.358	8.43289e-11	3
Stra8	7.51032e-15	-0.527076	0.776	0.233	2.33218e-10	3
Ube2t	4.21417e-14	-0.574017	0.965	0.399	1.30863e-09	3
Ly6k	3.71144e-13	-0.852671	0.957	0.403	1.15251e-08	3
4930447C04Rik	3.19541e-12	-0.571181	0.953	0.404	9.92271e-08	3
AC160336.1	1.46354e-09	-0.515573	0.97	0.451	4.54472e-05	3
Pigp	2.51162e-09	-0.618686	0.706	0.558	7.79933e-05	3
Dnajc3	9.87801e-09	-0.587904	0.72	0.519	0.000306742	3
Hbb-bs	3.37449e-23	-4.18994	1	0.057	1.04788e-18	7
P2rx1	6.35804e-21	-0.675308	0.073	0.136	1.97436e-16	7
Hba-a1	4.30416e-19	-3.83127	0.109	0.023	1.33657e-14	7
Btbd6	2.35854e-17	-0.532946	0.127	0.08	7.32396e-13	7
Dhrs3	3.15989e-17	-0.53212	0.127	0.216	9.8124e-13	7
Bmp6	4.59465e-16	-0.51044	0.982	0.114	1.42678e-11	7
Msh2	5.4339e-16	-0.643776	0.145	0.216	1.68739e-11	7
Adora2a	3.33201e-14	-0.522427	0.164	0.068	1.03469e-09	7
Thumpd3	1.54879e-13	-0.522349	0.182	0.125	4.80945e-09	7
Otud1	8.94842e-13	-0.78233	1	0.17	2.77875e-08	7
Leng1	3.38601e-12	-0.505546	0.945	0.136	1.05146e-07	7
Uckl1	1.2363e-11	-0.567546	0.218	0.17	3.83908e-07	7
Trip11	1.49392e-11	-0.567057	0.218	0.159	4.63907e-07	7
Asb2	7.05544e-11	-0.60509	0.982	0.182	2.19093e-06	7
Slc11a1	1.25304e-10	-0.532645	0.964	0.182	3.89105e-06	7
Stom	2.80987e-10	-0.536639	0.255	0.205	8.72549e-06	7
Sh3bgr	1.41763e-09	-0.719208	1	0.216	4.40218e-05	7
Net1	2.26853e-09	-0.685058	0.273	0.193	7.04447e-05	7
Rtn4rl1	2.62204e-09	-0.510674	1	0.227	8.14222e-05	7
Slc48a1	3.19328e-09	-0.512431	0.273	0.216	9.91608e-05	7
Mrgprf	3.25753e-09	-0.509216	0.982	0.216	0.000101156	7
Igfbp5	3.55386e-09	-0.603728	0.273	0.216	0.000110358	7
Hrc	6.80999e-09	-0.52606	1	0.227	0.000211471	7
Sytl2	1.36468e-08	-0.510143	0.909	0.17	0.000423775	7
Unc119	2.67748e-08	-0.574119	0.309	0.295	0.000831438	7
Fam20a	7.95202e-08	-0.545686	0.309	0.205	0.00246934	7
Susd2	1.16731e-07	-0.503609	0.982	0.25	0.00362484	7
Ccdc3	1.19564e-07	-0.645007	0.982	0.25	0.00371281	7
Gadd45g	2.61417e-07	-0.785024	0.309	0.17	0.00811778	7
Notch2	1.98477e-13	-0.677964	0	0.13	6.1633e-09	8
Zcwpw1	1.98477e-13	-0.580047	0	0.13	6.1633e-09	8
8030411F24Rik	3.83611e-11	-0.51272	1	0.065	1.19123e-06	8
Vsig1	5.50953e-10	-0.551576	1	0.087	1.71087e-05	8
Ptgr1	5.50953e-10	-0.504648	1	0.087	1.71087e-05	8
Dynlt1a	1.1613e-09	-0.828967	0.095	0.13	3.6062e-05	8
Wdr44	2.22868e-09	-0.572244	0.095	0.196	6.92072e-05	8
4930550L24Rik	6.2072e-09	-0.78972	1	0.109	0.000192752	8
Ptcra	6.2072e-09	-0.714177	1	0.109	0.000192752	8
Rnf31	2.54333e-08	-0.600798	0.143	0.065	0.000789781	8
Bex2	2.85667e-08	-0.617267	0.952	0.087	0.000887082	8
Axl	3.13021e-08	-0.79205	0.143	0.109	0.000972025	8
Rad51	3.62691e-08	-0.649759	0.143	0.174	0.00112626	8
Gins2	3.94782e-08	-0.859455	0.143	0.174	0.00122592	8
Cenpk	3.98718e-08	-0.577139	0.143	0.13	0.00123814	8
Mt2	4.24323e-08	-1.4839	0.143	0.283	0.00131765	8
Rpgrip1	4.32192e-08	-1.1006	0.143	0.217	0.00134209	8
Mcm3	4.44735e-08	-0.682249	0.143	0.261	0.00138103	8
Sycp1	5.52962e-08	-0.996864	0.143	0.174	0.00171711	8
Mageb16	5.62003e-08	-0.673645	1	0.13	0.00174519	8
Polr3g	5.62003e-08	-0.74396	1	0.13	0.00174519	8
2700097O09Rik	5.62003e-08	-0.558511	1	0.13	0.00174519	8
Slc46a3	9.30322e-08	-0.503044	0.095	0.152	0.00288893	8
Ins2	1.13961e-07	-0.754755	0.762	0.065	0.00353883	8
Arhgap11a	2.21956e-07	-0.606212	0.952	0.109	0.00689241	8
Eppin	2.21956e-07	-0.80319	0.952	0.109	0.00689241	8
Bex4	2.21956e-07	-0.80961	0.952	0.109	0.00689241	8
Ddr1	2.21956e-07	-0.549721	0.952	0.109	0.00689241	8
Taf7l	2.80286e-07	-0.670505	1	0.152	0.00870372	8
H2-Ab1	2.22228e-13	-0.595464	0.958	0.046	6.90084e-09	9
Gm39469	2.8395e-11	-0.646305	0.958	0.077	8.8175e-07	9
Spint2	7.60162e-11	-0.643871	0.125	0.123	2.36053e-06	9
Tmem35a	8.06712e-11	-0.612021	0.125	0.154	2.50508e-06	9
Hsd3b6	3.11546e-10	-1.11746	0.833	0.077	9.67444e-06	9
Cd79a	6.64573e-10	-0.957742	0.583	0.015	2.0637e-05	9
Cad	1.96223e-09	-0.500904	0.167	0.062	6.09332e-05	9
Bcar1	2.3934e-09	-0.583942	0.167	0.092	7.43223e-05	9
1700011M02Rik	2.59262e-09	-0.578538	0.833	0.092	8.05086e-05	9
D030056L22Rik	3.76101e-09	-0.6787	0.167	0.138	0.000116791	9
Mrap	6.91963e-09	-0.541598	0.125	0.138	0.000214875	9
Ren1	1.79925e-08	-0.67777	0.833	0.108	0.00055872	9
Insl3	3.45166e-08	-0.794917	0.917	0.138	0.00107184	9
Aebp1	9.87865e-08	-0.607366	0.208	0.138	0.00306762	9
Hes1	1.0021e-07	-0.978848	0.208	0.2	0.00311183	9
Col3a1	1.2037e-07	-0.820207	0.208	0.185	0.00373786	9
Fads1	1.2286e-07	-0.504001	0.208	0.215	0.00381518	9
Vcam1	1.25867e-07	-0.850958	0.208	0.231	0.00390854	9
Smoc2	1.34861e-07	-0.782871	0.208	0.185	0.00418783	9
Plac8	1.89867e-07	-1.15122	0.208	0.154	0.00589595	9
Igfbp2	3.12115e-07	-0.717479	1	0.185	0.00969209	9
Star	3.12115e-07	-0.860518	1	0.185	0.00969209	9

### Sheet: 7-days culture vs 14 dpp posi
gene	p_val	avg_log2FC	pct.1	pct.2	p_val_adj	cluster
Meg3	3.20718e-08	0.713845	0.598	0.081	0.000995925	0
Rsph1	5.76258e-45	0.600402	0.725	0.137	1.78946e-40	1
Setx	2.8054e-41	0.534243	0.839	0.36	8.7116e-37	1
Cks2	3.95948e-38	0.701296	0.858	0.465	1.22954e-33	1
Gml	6.76451e-37	0.59399	0.747	0.207	2.10058e-32	1
Rexo5	3.05858e-27	0.540966	0.822	0.405	9.49782e-23	1
Pabpc1	7.63891e-27	0.537602	0.986	0.891	2.37211e-22	1
Cdc20	2.56484e-18	0.526916	0.765	0.358	7.96461e-14	1
Cxcl10	2.47068e-103	0.572687	0.188	0.024	7.6722e-99	2
Cxcl5	5.80877e-69	0.529027	0.136	0	1.8038e-64	2
Ccl2	3.60458e-46	1.40399	0.275	0.005	1.11933e-41	2
Saa3	2.05243e-39	1.69573	0.31	0.013	6.37341e-35	2
Cxcl1	6.5743e-35	0.721988	0.337	0.109	2.04152e-30	2
Hp	6.20978e-31	0.911994	0.214	0.003	1.92832e-26	2
1500015O10Rik	1.01455e-179	0.981026	0.659	0.013	3.15047e-175	3
Cebpd	3.49971e-13	0.653136	0.414	0.026	1.08676e-08	3
Fos	3.9604e-13	0.777912	0.737	0.352	1.22982e-08	3
Egr1	3.96069e-13	0.546381	0.737	0.334	1.22991e-08	3
Cyr61	9.05228e-10	0.82786	0.623	0.133	2.811e-05	3
Btg2	1.72042e-08	0.774883	0.657	0.26	0.000534242	3
Rasd1	2.97971e-92	0.543831	0.201	0.008	9.2529e-88	4
Saa3	2.56959e-56	2.11711	0.242	0.003	7.97936e-52	4
C3	3.67203e-47	0.572072	0.217	0	1.14028e-42	4
Cebpb	2.82737e-16	0.51335	0.394	0.06	8.77982e-12	4
Ifi204	1.21027e-07	0.553509	0.423	0.005	0.00375827	4
Fbrs	2.12048e-23	0.53866	1	0.057	6.58472e-19	7
AC165953.2	1.10763e-20	0.528565	0.945	0.045	3.43952e-16	7
Spata7	1.67111e-16	0.570511	0.964	0.102	5.18929e-12	7
Cd40	4.36195e-16	0.508342	0.145	0	1.35452e-11	7
Saa3	4.36195e-16	1.11138	0.145	0	1.35452e-11	7
Fes	1.05515e-12	0.51425	0.182	0	3.27657e-08	7
Znhit1	1.20056e-08	0.605815	1	0.33	0.00037281	7
Dctn4	1.38455e-08	0.524745	0.964	0.239	0.000429945	7
Cxcl1	3.14944e-07	0.722039	0.273	0.045	0.00977997	7
Pde5a	1.61891e-12	0.583206	1	0.043	5.02721e-08	8
Igip	1.61891e-12	0.515951	1	0.043	5.02721e-08	8
Gripap1	1.81008e-11	0.684667	1	0.065	5.62083e-07	8
Zbtb26	2.24607e-11	0.987699	1	0.065	6.97473e-07	8
Zcchc4	2.78437e-11	0.623554	1	0.065	8.64632e-07	8
Rab33b	8.05065e-11	0.648657	1	0.087	2.49997e-06	8
Dedd2	1.49149e-10	0.557355	1	0.087	4.63153e-06	8
Mfn2	1.9979e-10	0.583746	0.952	0.043	6.20407e-06	8
Kif13b	2.47712e-10	0.68964	1	0.087	7.69219e-06	8
Rnf152	3.543e-10	0.723376	0.905	0.065	1.10021e-05	8
Cmpk2	3.7013e-10	0.575493	1	0.087	1.14936e-05	8
Slc35f1	9.25295e-10	0.519924	0.952	0.087	2.87332e-05	8
Sik1	1.48208e-09	0.732974	0.905	0.022	4.60231e-05	8
Stxbp5	1.84162e-09	0.687382	1	0.109	5.71877e-05	8
Kbtbd3	3.26006e-09	0.711528	1	0.13	0.000101235	8
Blzf1	5.65884e-09	0.542708	1	0.13	0.000175724	8
Pias3	5.65884e-09	0.551123	1	0.13	0.000175724	8
Map3k10	7.43279e-09	0.810527	1	0.13	0.000230811	8
Pde2a	8.67009e-09	0.54226	0.905	0.087	0.000269232	8
Synpo	8.67009e-09	0.782499	0.905	0.043	0.000269232	8
Ankfy1	9.74301e-09	0.674163	1	0.13	0.00030255	8
Plcb1	1.81769e-08	0.527195	1	0.13	0.000564448	8
Atxn2	2.19901e-08	0.953913	0.952	0.109	0.000682859	8
Pot1a	2.36602e-08	0.524499	1	0.174	0.000734721	8
Gal	2.44922e-08	0.756488	0.143	0.022	0.000760557	8
Snx24	3.80941e-08	0.605339	0.143	0.043	0.00118294	8
Slc35e1	5.86574e-08	0.618644	1	0.152	0.00182149	8
Kif26a	6.94155e-08	0.642086	1	0.152	0.00215556	8
Gtpbp1	7.39959e-08	0.603786	0.905	0.065	0.00229779	8
Dcp1a	7.50034e-08	0.550453	0.143	0.087	0.00232908	8
Ccl2	7.88814e-08	0.848095	0.143	0	0.0024495	8
Pank3	8.2074e-08	0.51821	1	0.152	0.00254864	8
Sipa1l3	8.83096e-08	0.553794	0.952	0.109	0.00274228	8
Rpe	9.10701e-08	0.606813	1	0.174	0.002828	8
Mindy1	9.88916e-08	0.523371	1	0.174	0.00307088	8
Ddx55	1.05344e-07	0.659664	1	0.152	0.00327125	8
Dcaf7	1.26458e-07	0.53325	1	0.174	0.00392689	8
Kctd18	2.90259e-07	0.792315	0.905	0.087	0.0090134	8
Cd3e	1.10356e-18	0.689746	1	0.015	3.42689e-14	9
Ccl5	1.10356e-18	4.39564	1	0.015	3.42689e-14	9
Tcrg-C2	1.10356e-18	1.10814	1	0.015	3.42689e-14	9
Gpr68	1.10356e-18	0.684967	1	0.015	3.42689e-14	9
Car7	1.91512e-17	0.752747	1	0.031	5.94703e-13	9
Gimap5	2.33444e-17	0.64088	1	0.031	7.24913e-13	9
Cxcr6	2.33444e-17	1.87354	1	0.031	7.24913e-13	9
Lck	3.1386e-17	0.618672	1	0.031	9.74628e-13	9
Gimap4	3.1386e-17	1.56753	1	0.031	9.74628e-13	9
Gimap3	3.1386e-17	1.13623	1	0.031	9.74628e-13	9
Trdc	3.1386e-17	3.27619	1	0.031	9.74628e-13	9
Cd3d	3.1386e-17	0.728579	1	0.031	9.74628e-13	9
Tcrg-C1	3.1386e-17	0.911826	1	0.031	9.74628e-13	9
Cd96	3.1386e-17	1.74673	1	0.031	9.74628e-13	9
Lat	3.82079e-17	0.586454	1	0.031	1.18647e-12	9
Il2rg	3.55544e-16	0.617823	1	0.046	1.10407e-11	9
Trbc2	4.71093e-16	1.67526	1	0.046	1.46289e-11	9
Cd3g	5.67945e-16	2.77888	1	0.046	1.76364e-11	9
Skap1	5.67945e-16	0.89245	1	0.046	1.76364e-11	9
Jakmip1	6.8436e-16	0.545667	1	0.046	2.12514e-11	9
Xcl1	7.51088e-16	0.636248	1	0.046	2.33235e-11	9
Klrd1	7.51088e-16	0.636248	1	0.046	2.33235e-11	9
Ptprcap	7.55727e-15	1.25498	1	0.062	2.34676e-10	9
Ms4a4b	7.65669e-14	0.617594	1	0.077	2.37763e-09	9
Mipep	1.1548e-12	0.791508	1	0.092	3.58599e-08	9
Slc9a8	4.90604e-12	0.641649	1	0.108	1.52347e-07	9
AL591952.3	8.52219e-12	0.502551	0.125	0.015	2.64639e-07	9
Flad1	1.77279e-11	1.02005	1	0.123	5.50506e-07	9
Akt2	1.20683e-10	0.788493	1	0.138	3.74755e-06	9
Peak1	3.92186e-10	0.504298	1	0.138	1.21786e-05	9
Gab3	1.49829e-09	0.593214	1	0.154	4.65265e-05	9
Fscn1	1.91043e-09	0.660964	0.167	0.046	5.93244e-05	9
E2f5	6.06966e-09	0.547102	0.917	0.092	0.000188481	9
Bcl2	1.05021e-08	0.61008	1	0.169	0.000326122	9
Stambp	7.53161e-08	0.540408	1	0.2	0.00233879	9
Ltb	1.47783e-07	0.773189	0.208	0.046	0.00458912	9
Lpar6	2.71727e-07	1.40278	1	0.231	0.00843793	9
Socs6	2.81718e-07	0.511623	1	0.215	0.0087482	9
