## Supplementary Table 2 for "Global inflammatory response in *in vitro* organ cultured testes using single-cell RNA-sequencing"

### Sheet: D09_all_posi_degs
Supplementary Table 1 Differentially expressed gene list
2-days culture vs. 9 dpp		p_val	avg_log2FC	pct.1	pct.2	p_val_adj
	Hbb-bs	0	0.61504	0.97	0.576	0
	Hp	0	0.711279	0.218	0.085	0
	Hba-a1	0	0.727874	0.897	0.465	0
	Ccl2	0	0.567111	0.266	0.127	0
	Wfdc10	3.24174e-155	0.577855	0.921	0.623	1.00666e-150
	Inha	1.2054e-142	0.600936	0.925	0.641	3.74312e-138
	Defb36	1.78923e-131	0.53602	0.899	0.641	5.55608e-127
	Cst9	2.1057e-97	0.501066	0.992	0.727	6.53883e-93
	Actb	6.90126e-95	0.508808	0.978	0.938	2.14305e-90
	Gatm	5.45202e-72	0.50434	0.832	0.613	1.69302e-67
	Saa3	1.86847e-71	0.85047	0.574	0.155	5.80214e-67
	Anxa2	6.38391e-57	0.507297	0.802	0.645	1.9824e-52
	Tuba1a	1.10037e-46	0.651246	0.898	0.768	3.41697e-42
	Spp1	2.02835e-33	0.90019	0.463	0.245	6.29862e-29
7 days-culture vs. 14 dpp	Sycp1	1.07925e-18	0.671329	0.902	0.834	3.35139e-14
	Hspa2	9.8667e-15	0.634013	0.781	0.689	3.06391e-10
	Sycp3	3.09659e-12	0.597309	0.925	0.854	9.61585e-08
